# A knowledge integration strategy for the selection of a robust multi-stress biomarkers panel for *Bacillus subtilis*

**DOI:** 10.1101/2022.06.20.496894

**Authors:** Yiming Huang, Nishant Sinha, Anil Wipat, Jaume Bacardit

## Abstract

Recent advances in high-throughput omics technologies have enhanced the identification of molecular biomarkers specific to phenotypes or states in bacteria. Using these biomarkers to monitor the state of bacteria used in biotechnological processes promises to increase process efficiency. However, live-cell monitoring systems applied to recognise bacterial cellular states in real time can only accommodate a small number of gene expression biomarkers. Computational methods are required to identify and prioritise robust biomarkers for experimental characterisation and verification. This study focused on designing a knowledge integration strategy for the selection of an optimal minimised gene expression biomarker panel to sense various stress states in *Bacillus subtilis*. We developed a computational method that ranks the candidate biomarker panels based on complementary information from machine learning model, gene regulatory network and co-expression network. We identified a recommended biomarker panel showing high stress sensing power for a variety of conditions included in both the dataset used for biomarker identification (mean f1-score achieved at 0.99) and the independent datasets from different sources (mean f1-score achieved at 0.98). We discovered a significant correlation between stress sensing power and evaluation metrics such as the number of associated regulators in a *B. subtilis* gene regulatory network (GRN) and the number of associated modules in a *B. subtilis* co-expression network (CEN). GRNs and CENs provide information relevant to the diversity of biological processes encoded by biomarker genes. We demonstrate that quantitatively relating meaningful evaluation metrics with stress sensing power has potential for recognising biomarkers that show better sensitivity and robustness to an extended set of stress conditions. We conclude that this approach is readily applicable to biomarker discovery model selection.
