## Supplementary material for "A knowledge integration strategy for the selection of a robust multi-stress biomarkers panel for *Bacillus subtilis*": Supplementary Table1 - Datasets.xlsx

### Sheet: A. Training Datasets
Test Condition	Sample size		Condition Description		Strain/mutant	Data type	GEO/link
	Test	Control	Treatment	Control
Anaerobic	6	3	Cells were grown in a synthetic medium (E. Härtig, A. Hartmann, M. Schätzle, A. M. Albertini, D. Jahn, Appl Environ Microbiol 72, 5260, 2006) at 37 °C. Anaerobic growth was carried out (i) in the presence of 10 mM potassium nitrate (nitrate respiration) [nit]; or (ii) in the absence of 10 mM postassium nitrate (fermentative growth) [ferm]. The procedure for anaerobic growth was: medium was inocul…	Cells were grown in a synthetic medium (E. Härtig, A. Hartmann, M. Schätzle, A. M. Albertini, D. Jahn, Appl Environ Microbiol 72, 5260, 2006) at 37 °C. For aerobic growth, an overnight culture was used to inoculate 100 ml of the synthetic medium to a starting OD578 of 0.05. The culture was then incubated in a 500 ml baffled flask with shaking at 250 rpm [aero].	BSB1	Tilling ARRAY
Antibiotic (Mitomycin)	6	6	Cells were grown in LB medium at 37°C with vigorous shaking. An exponentially growing culture (O.D.600 approx. 0.25) was divided to two, the treatment culture: mitomycin was added to the second culture to a final concentration of 40 ng/ml [mitomycin, M40]. Samples were harvested at 0, 45 and 90 minutes after mitomycin addition [t0, t45 and t90].	Cells were grown in LB medium at 37°C with vigorous shaking. An exponentially growing culture (O.D.600 approx. 0.25) was divided to two, the culture culture without mitomycin C [M0]. Samples were harvested at 0, 45 and 90 minutes after mitomycin addition [t0, t45 and t90].
Biofilm	4	8	Cultures were inoculated from frozen glycerol stocks and grown overnight in LB at 37°C. These cultures were then diluted, plated onto LB plates, and incubated for 16 h at 37°C. Cells were harvested from plates containing individual colonies [BI] and from plates with confluen growth [BC].	Cultures were inoculated from frozen glycerol stocks and grown overnight in LB at 37°C.
Cold	6	6	(i) Cells were grown in Spizizen’s minimal medium (SMM) (C. Anagnostopoulos, J. Spizizen, J Bacteriol 81, 741, May, 1961) with vigorous agitation. For Pre-cultures were grown 16 °C [LoTm]. (ii) (ii) Cells were grown in a synthetic medium (J. Stülke, R. Hanschke, M. Hecker, J Gen Microbiol 139, 2041, Sep, 1993) with 0.2 % glucose as carbon source (Belitsky Minimal Medium/BMM) at 37 °C with vigorou…	(i) Cells were grown in Spizizen’s minimal medium (SMM) (C. Anagnostopoulos, J. Spizizen, J Bacteriol 81, 741, May, 1961) with vigorous agitation. The control culture was grown at 37 °C [SMMPr]. (ii) Cells were grown in a synthetic medium (J. Stülke, R. Hanschke, M. Hecker, J Gen Microbiol 139, 2041, Sep, 1993) with 0.2 % glucose as carbon source (Belitsky Minimal Medium/BMM) at 37 °C with vigoro…
Germination	6	8	Purified spores were obtained by growing cells in DSM medium (P. Schaeffer, J. Millet, J. P. Aubert, Proc Natl Acad Sci U S A 54, 704, Sep, 1965) at 37°C for 48 hours after which they were washed ten times in ice cold distilled water over a period of 5 days. Purified spores were heat activated at 70°C in Tris 10 mM pH 8.4 and germination was initiated by the addition of L-alanine 10 mM (A. Moir, …	Cells were grown in Luria-Bertani medium (Sigma) [LB] at 37°C with vigorous shaking in flasks. Overnight cultures were diluted 2000-fold in fresh pre-warmed medium and samples were collected during the exponential.
Heat	6	6	(i) Cells were grown in Spizizen’s minimal medium (SMM) (C. Anagnostopoulos, J. Spizizen, J Bacteriol 81, 741, May, 1961) with vigorous agitation. For Pre-cultures were grown 51 °C [LoTm]. (ii) Cells were grown in a synthetic medium (J. Stülke, R. Hanschke, M. Hecker, J Gen Microbiol 139, 2041, Sep, 1993) with 0.2 % glucose as carbon source (Belitsky Minimal Medium/BMM) at 37 °C with vigorous sha…	(i) Cells were grown in Spizizen’s minimal medium (SMM) (C. Anagnostopoulos, J. Spizizen, J Bacteriol 81, 741, May, 1961) with vigorous agitation. The control culture was grown at 37 °C [SMMPr]. (ii) Cells were grown in a synthetic medium (J. Stülke, R. Hanschke, M. Hecker, J Gen Microbiol 139, 2041, Sep, 1993) with 0.2 % glucose as carbon source (Belitsky Minimal Medium/BMM) at 37 °C with vigoro…
Low motility	6	8	Cultures were inoculated from frozen glycerol stocks and grown overnight in LB at 37°C. These cultures were then diluted, plated onto LB plates, and incubated for 16 h at 37°C. Cells were harvested from plates containing individual colonies [BI] and from plates with confluen growth [BC]. Exponentially growing cells were spotted on 1 % agar LB plates and incubated at 37°C. Swarming cells were coll…	Cells were grown in Luria-Bertani medium (Sigma) [LB] at 37°C with vigorous shaking in flasks. Overnight cultures were diluted 2000-fold in fresh pre-warmed medium and samples were collected during the exponential.
Oxidative (Diamide, H2O2, Paraquat)	15	6	(i) Diamide was added to an exponentially growing culture (OD600 approx. 0.6) at a sub-lethal concentration (0.5 mM) and growth continued at 37°C with vigorous shaking. Samples were collected 5 and 15 minutes after diamide addition [dia5 and dia15]. (ii) Cells were grown in LB medium at 37°C. At OD540 of 0.3, the culture were divided into subcultures and diamide 0.6 mM [Diami], paraquat 0.4 mM [P…	(i) An exponentially growing culture (OD600 approx. 0.6) at a sub-lethal concentration (0.5 mM) and growth continued at 37°C with vigorous shaking, samples were collected [dia0]. (ii) Cells were grown in LB medium at 37°C. At OD540 of 0.3, samples were collected [Oxctl]
Salinity	6	6	Cells were grown in Spizizen’s minimal medium (SMM) at 37 °C with vigorous shaking. Salt was added, to a final concentration of 0.4 M to an exponentially growing culture of cells at OD500 of 0.4. Samples were harvested before [SMM] and 10 minutes after [Salt] NaCl addition.
Shift from glucose	5	9	A culture of LB medium was inocualted from a frozen glycerol stock of B. subtilis. After few hours at 37oC when the culture was growing exponentially, this culture was used to inoculate M9 minimal medium at several different dilutions usually in the range of 500- to 2000-fold. The dilution range was chosen to ensure that at least one of these M9 precultures had reached an OD600 between 0.5 - 1.0 …	A culture of LB medium was inocualted from a frozen glycerol stock of B. subtilis. After few hours at 37oC when the culture was growing exponentially, this culture was used to inoculate M9 minimal medium at several different dilutions usually in the range of 500- to 2000-fold. The dilution range was chosen to ensure that at least one of these M9 precultures had reached an OD600 between 0.5 - 1.0 …
Shift to glucose	5	5	A culture of LB medium was inocualted from a frozen glycerol stock of B. subtilis. After few hours at 37oC when the culture was growing exponentially, this culture was used to inoculate M9 minimal medium at several different dilutions usually in the range of 500- to 2000-fold. The dilution range was chosen to ensure that at least one of these M9 precultures had reached an OD600 between 0.5 - 1.0 …	A culture of LB medium was inocualted from a frozen glycerol stock of B. subtilis. After few hours at 37oC when the culture was growing exponentially, this culture was used to inoculate M9 minimal medium at several different dilutions usually in the range of 500- to 2000-fold. The dilution range was chosen to ensure that at least one of these M9 precultures had reached an OD600 between 0.5 - 1.0 …
Starvation	9	8	A non-sporulating B. subtilis strain was grown in a modified M9 medium in batch culture (T. Hardiman, K. Lemuth, M. A. Keller, M. Reuss, M. Siemann-Herzberg, J Biotechnol 132, 359, Dec 1, 2007). Glucose was exhausted when the culture reached an OD600 of approx. 10. 7 samples were harvested at various times before glucose exhaustion [T-5.40H to T-0.40H] and 10 samples at various times after glucos…	A non-sporulating B. subtilis strain was grown in a modified M9 medium in batch culture (T. Hardiman, K. Lemuth, M. A. Keller, M. Reuss, M. Siemann-Herzberg, J Biotechnol 132, 359, Dec 1, 2007). Glucose was exhausted when the culture reached an OD600 of approx. 10 and this was designated T0 [T0.0H].
Stationary	9	9	Cells were grown in Luria-Bertani medium (Sigma) [LB] at 37°C with vigorous shaking in flasks. Overnight cultures were diluted 2000-fold in fresh pre-warmed medium and samples were collected during stationary [stat] phases of the growth cycle .	Cells were grown in Luria-Bertani medium (Sigma) [LB] at 37°C with vigorous shaking in flasks. Overnight cultures were diluted 2000-fold in fresh pre-warmed medium and samples were collected during the exponential [exp].

### Sheet: B. Validation Datasets
Test Condition	Sample size		Condition Description		Data type	Strain/mutant	GEO/link
	Test	Control	Test	Control
Antibiotic (amphotericin, SynAnt49, YydF)	9	9	Overnight cultures of cells were prepared in LB and incubated at 37°C, 220rpm. On the next day, 10 ml day culture of LB (Sigma L3522) was inoculated 1:100 and grown till OD600 = 0.4. Subsequently, a second day culture of 200 ml LB (Sigma L3522) was started to an OD600 = 0.1. Once this second day culture reached OD600 = 0.5, cells were split into 25 ml aliquots and either exposed to nce this secon…	Cells grown at exponential phase in LB mdeium.	RNA-seq	168 wild type	GPL27769
Cold	5	4	Cells were grown as shaken cultures (220 rpm) in SMM+glucose at 37C to an OD of 0.5 and then cultures were transferred to 15C or remained at 37C and grown for 0.5 h or 2 h. JH642 wide type and its YplP mutant (deletion of YolP results in a cold sensitive phenotype) were tested.	Cells of wild type, YolP mutant grown at 37 °C for 0.5h and 2h	RNA-seq	JH642 wide type ΔYplP	GSE111577
Deep Starvation	3	4	B. subtilis (ΔspoIIE) were set up in accordance with the starvation assay, however, a 1 l volume of SMM was used for culturing and 1 l of starvation buffer. On the 14th day of starvation 1 L cultures underwent suction filtration using 90 mm filter membrane with 0.45 µm pores (Millipore). For transcriptomic comparison stationary phase and exponential phase cells were also collected through filtrat…	Cells were grown to an OD600 0.2 at exponential phase and overnight at stationary phase.	RNA-seq	168 ΔspoIIE	GSE102140
GB (Glycine betaine)	6	6	Cells were grown aerobically at 37 °C in Spizizen's minimal medium and supplemented with either 1 mM glycine betaine, or 1.2 M NaCl and 1 mM glycine betaine. Cells were harvested in the exponential growth phase at an optical density of 1.0.	Cells were grown aerobically at 37 °C in Spizizen's minimal medium only, Cells were harvested in the exponential growth phase at an optical density of 1.0.	Tiling array	BSB1	GSE145124
HU (Hydroxyurea)	6	6	Hydroxyurea (HU) is thought to primarily target ribonucleotide reductase (RNR), therefore inhibiting the conversion of rNTPs into dNTPs and slowing DNA replication. PY79 was grown to an OD600 of 0.2 in LB medium at 30oC and supplemented with 25 mM HU/water for 1 and 2 hours before collecting cell pellets for nucleic acid extraction.	Hydroxyurea (HU) is thought to primarily target ribonucleotide reductase (RNR), therefore inhibiting the conversion of rNTPs into dNTPs and slowing DNA replication. PY79 was grown to an OD600 of 0.2 in LB medium at 30oC .	RNA-seq	PY97	GSE169563
Heat	12	9	Cells were grown in LB medium to the mid-exponential phase (OD 0.4) in a water bath with orbital shaking at 200 rpm. The culture was divided and treated either with 48 °C or left untreated for 15 min. Then, both cultures were transferred to a 53 °C water bath for another 15 min. Samples of 25 mL were harvested by centrifugation for 3 min and flash-frozen in luqid nitrogen. In addition, strains la…	Cells were grown in LB medium to the mid-exponential phase (OD 0.4) in a water bath with orbital shaking at 200 rpm. The culture was treated left untreated for 15 min.	RNA-seq	168 wide typeΔrelA (p)ppGpp0	GSE125467
Oxidative (H2O2)	5	5	Cells were grown in liquid culture of LB medium on a shaking platform (200 rpm) at 37C. The cultures were incubated over night. Next day the culture OD540 nm was adjusted to 0.05 into fresh prewarmed LB media and grown until an OD540nm of 0.3 was achieved. The culture was then divided into 20 ml aiquats and either treated with 0.1mM hydrogen peroxide (final concentration) for 10 min or left untre…	Cells were grown in liquid culture of LB medium on a shaking platform (200 rpm) at 37C. The cultures were incubated over night. Next day the culture OD540 nm was adjusted to 0.05 into fresh prewarmed LB media and grown until an OD540nm of 0.3 was achieved.	RNA-seq	168 wild type	-
Potassium	4	4	Cells were grown aerobically at 37 °C in a modified Spizizen's minimal medium (KH2PO4 was replaced by NaH2PO4, named as MSSM) with ammonium or glutamate as the nitrogen source and with 0.1 mM or 5 mM potassium. Cells were harvested in the mid exponential phase at an optical density at 600 nm of 0.4-0.6.	Cells were grown aerobically at 37 °C in a modified Spizizen's minimal medium (KH2PO4 was replaced by NaH2PO4, named as MSSM). Cells were harvested in the mid exponential phase at an optical density at 600 nm of 0.4-0.6.	Tiling array	168 wild type	GSE156738
Pressure	11	5	Cells was grown overnight in liquid LB and then sub-cultured on 1:100 into 4mL of molten 2% agarose made with LB. This was left to grow to an od600 = 0.4 at 37C with no rotation. Agarose was set in the pressure vessels directly. Cells+agarose mix were pressurised in the pressure vessels using an odeometer. Pressures used were: 0, 200 and 400 kPa and for 30 mins. Cells+agarose mix was then immedia…	Cells was grown overnight in liquid LB and then sub-cultured on 1:100 into 4mL of molten 2% agarose made with LB. This was left to grow to an od600 = 0.4 at 37C with no rotation. Agarose was set in the pressure vessels directly.	RNA-seq	168 wild type	-
Salinity	6	6	Cells were grown aerobically at 37 °C in Spizizen's minimal medium and supplemented with 1.2 M NaCl, or 1.2 M NaCl and 1 mM glycine betaine. Cells were harvested in the exponential growth phase at an optical density of 1.0.	Cells were grown aerobically at 37 °C in Spizizen's minimal medium only, Cells were harvested in the exponential growth phase at an optical density of 1.0.	Tiling array	BSB1	GSE145124
